# Evolution of songbird vocal imitation involved multiple cellular innovations

**DOI:** 10.64898/2026.04.28.721177

**Authors:** Carlos G. Orozco, Ziran Zhao, Ashwinikumar Kulkarni, Judith James, Devin P. Merullo, Genevieve Konopka, Todd F. Roberts

## Abstract

A central goal of evolutionary neuroscience is to link behavioral adaptations to changes across the central nervous system. The dorsal telencephalon (i.e., pallium) varies widely in macrostructure across vertebrate clades and is thought to underlie the diversity of complex vertebrate behaviors. Yet, pallial cell types appear comparatively constrained in their evolutionary specializations relative to other parts of the nervous system, even across species with notable behavioral adaptations. Instead, differences among pallial neurons largely reflect their topographic organization. Here, we show that although transcriptomic identities of cell types in the songbird pallium largely follow this pattern, multiple cellular innovations exist within the vocal imitation brain regions distributed across the pallium. These include behavior-linked specializations to glutamatergic cell types in each region and the presence of PV- and SST-like GABAergic neurons unique to vocal imitation circuits. Additionally, we identify a concerted increase in glial composition that is accounted for by elevated proportions of astrocytes across vocal imitation circuits. These findings demonstrate that complex learned behaviors, such as vocal imitation, can be associated with the emergence of novel, behavior-associated cell types in the pallium; suggesting that selective pressures can, in some uncommon cases, favor functional specialization over conserved developmental constraints.
