## Supplemental Tables 1-8 for "Evolution of songbird vocal imitation involved multiple cellular innovations": Table1_Orozco.xlsx

### Sheet: snRNAseq
Paper_name	Original_name	BirdID	AgeDPH	Region	Sex	10X Index	Lib. Batch	SeqBatch
AN_1	AN_1	S757	133	An	M	SI-TT-G2	6	NOV12_12885
AN_2	AN_2	Y748	152	An	M	SI-TT-F5	4	NOV4_12809
AN_DPM	AN_DPM	O639	179	An	M	SI-TT-B6	0.1	NOV1_1083
AA_1	Arco_1	S757	133	AA	M	SI-TT-C8	8	NOV12_12885
AA_2	Arco_2	Y748	152	AA	M	SI-TT-D5	10	NOV21_12959
AA_3	Arco_3	B740	185	AA	M	SI-TT-F10	5	NOV4_12809
AA_DPM	Arco_DPM	S660	152	AA	M	SI-TT-F4	0.2	NOV13_11430
CM_1	Av_1	S757	133	CM	M	SI-TT-B5	7	NOV12_12885
CM_2	Av_2	Y748	152	CM	M	SI-TT-G6	13	NOV21_12959
CM_3	Av_3	B740	185	CM	M	SI-TT-D8	10	NOV21_12959
HVC_2	HVC_2	Y748	152	HVC	M	SI-TT-B7	7	NOV12_12885
HVC_3	HVC_3	B740	185	HVC	M	SI-TT-G3	6	NOV12_12885
HVC_DPM	HVC_DPM	R660	150	HVC	M	SI-TT-F1	0.2	NOV13_11430
Hyper_1	Hyper_1	S757	133	Hyper	M	SI-TT-E6	2	NOV4_12809
Hyper_2	Hyper_2	Y748	152	Hyper	M	SI-TT-G2	12	NOV21_12959
Hyper_3	Hyper_3	B740	185	Hyper	M	SI-TT-C7	8	NOV12_12885
Hyper_DPM	Hyper_DPM	R660	150	Hyper	M	SI-TT-F8	0.2	NOV13_11430
LMAN_1	LMAN_1	S757	133	LMAN	M	SI-TT-G3	12	NOV21_12959
LMAN_2	LMAN_2	Y748	152	LMAN	M	SI-TT-E5	2	NOV4_12809
LMAN_3	LMAN_3	B740	185	LMAN	M	SI-TT-F8	5	NOV4_12809
LMAN_DPM	LMAN_DPM	O639	179	LMAN	M	SI-TT-B5	0.1	NOV1_1083
AM_2	Meso_2	Y748	152	AM	M	SI-TT-G4	12	NOV21_12959
AM_3	Meso_3	B740	185	AM	M	SI-TT-E9	11	NOV21_12959
AM_DPM	Meso_DPM	R660	150	AM	M	SI-TT-F7	0.2	NOV13_11430
NCL_1	NC_1	S757	133	NCL	M	SI-TT-D12	1	NOV4_12809
NCL_2	NC_2	Y748	152	NCL	M	SI-TT-D2	9	NOV12_12885
NCL_3	NC_3	B740	185	NCL	M	SI-TT-D4	9	NOV12_12885
NCL_DPM	NC_DPM	S660	152	NCL	M	SI-TT-F2	0.2	NOV13_11430
NCM_1	NCM_1	S757	133	NCM	M	SI-TT-C5	8	NOV12_12885
NCM_3	NCM_3	B740	185	NCM	M	SI-TT-G1	6	NOV12_12885
NCM_DPM	NCM_DPM	O639	179	NCM	M	SI-TT-B7	0.1	NOV1_1083
RA_1	RA_1	S757	133	RA	M	SI-TT-G7	13	NOV21_12959
RA_2	RA_2	Y748	152	RA	M	SI-TT-C6	8	NOV12_12885
RA_3	RA_3	B740	185	RA	M	SI-TT-D7	10	NOV21_12959
RA_DPM	RA_DPM	R660	150	RA	M	SI-TT-F3	0.2	NOV13_11430

### Sheet: sptRNAseq
Slice	Original_name	BirdID	AgeDPH	Hemisphere	Sex	SeqBatch
slice11	dpm-2021-11-01-11	Y658	145	R	M	NOV12_11359
slice12	dpm-2021-11-01-12	Y658	145	R	M	NOV12_11359
slice13	dpm-2021-11-01-13	Y658	145	R	M	NOV12_11359
slice20	dpm-2021-06-16-spatial-4	B637	144	L	M	NOV7_10984
slice21	dpm-2021-06-16-spatial-5	B637	144	L	M	NOV7_10984
slice22	dpm-2021-06-16-spatial-6	B637	144	L	M	NOV7_10984
slice23	dpm-2021-06-16-spatial-7	B637	144	L	M	NOV7_10984
slice24	dpm-2021-05-05-spatial-3	O626	140	L	M	CPL205_10863
