## Supplemental Tables 1-8 for "Evolution of songbird vocal imitation involved multiple cellular innovations": Table2_Orozco.xlsx

### Sheet: Cluster_ByRgn
Counts
	Hyper	AM	CM	LMAN	An	HVC	NCL	NCM	RA	AA
Glut_RAcore(19)	0	0	0	1	0	1	0	0	6827	26
Glut_RAcup(18)	0	0	1	0	0	0	0	0	1243	69
Glut_RAcup(27)	1	0	1	0	0	6	0	2	239	73
Glut_AA(1)	1	2	6	0	0	7	3	1	2315	10041
Glut_AA(10)	0	0	0	0	0	0	0	0	136	1760
Glut_HVCRA(7)	7	4	2	1	0	12641	89	50	33	0
Glut_HVCx(8)	0	0	0	0	0	1640	18	6	8	0
Glut_HVCshelf(28)	8	3	2	0	1	584	88	238	11	6
Glut_CaudalNido(23)	0	5	8	0	0	5	901	1104	3	0
Glut_DACH2(24)	13	1553	113	661	4210	272	3086	7330	4	9
Glut_DACH2(26)	912	36	19	1	73	245	887	212	1	5
Glut_DACH2(20)	13533	4191	2405	4178	6490	6330	14308	8696	64	141
Glut_LMANshell(44)	3	15	2	2142	250	2	0	0	0	0
Glut_LMANcore(45)	0	0	0	1414	4	0	0	0	0	0
Glut_DACH2(21)	3301	1533	23	1828	995	1	50	68	4	1
Glut_DACH2(25)	6533	684	144	183	304	68	224	402	13	19
Glut_Hyper(9)	300	1	0	0	0	0	0	0	1	3
Glut_Meso(6)	954	1365	3173	12	0	0	0	6	3	0
Glut_Meso(5)	709	1524	3069	4	1	1	1	8	3	1
Glut_Meso(29)	2812	8718	14870	52	15	68	24	61	31	45
Glut_Meso(30)	468	1009	1890	3	1	3	1	3	0	0
Glut_Meso(2)	53	888	328	21	5	14	4	1	1	6
Percentage
	Hyper	AM	CM	LMAN	An	HVC	NCL	NCM	RA	AA
Glut_RAcore(19)	0	0	0	0.000145879	0	0.000145879	0	0	0.995915	0.00379285
Glut_RAcup(18)	0	0	0.000761615	0	0	0	0	0	0.946687	0.0525514
Glut_RAcup(27)	0.00310559	0	0.00310559	0	0	0.0186335	0	0.00621118	0.742236	0.226708
Glut_AA(1)	8.08016e-05	0.000161603	0.000484809	0	0	0.000565611	0.000242405	8.08016e-05	0.187056	0.811328
Glut_AA(10)	0	0	0	0	0	0	0	0	0.07173	0.92827
Glut_HVCRA(7)	0.000545724	0.000311842	0.000155921	7.79606e-05	0	0.985499	0.00693849	0.00389803	0.0025727	0
Glut_HVCx(8)	0	0	0	0	0	0.980861	0.0107656	0.00358852	0.00478469	0
Glut_HVCshelf(28)	0.00850159	0.0031881	0.0021254	0	0.0010627	0.620616	0.0935175	0.252922	0.0116897	0.0063762
Glut_CaudalNido(23)	0	0.00246792	0.00394867	0	0	0.00246792	0.444719	0.544916	0.00148075	0
Glut_DACH2(24)	0.00075358	0.0900238	0.00655034	0.0383166	0.244044	0.0157672	0.178888	0.424903	0.000231871	0.000521709
Glut_DACH2(26)	0.38143	0.0150565	0.00794647	0.000418235	0.0305312	0.102468	0.370974	0.0886658	0.000418235	0.00209118
Glut_DACH2(20)	0.224294	0.069461	0.0398601	0.0692456	0.107564	0.104912	0.237139	0.144126	0.00106073	0.00233691
Glut_LMANshell(44)	0.00124275	0.00621375	0.0008285	0.887324	0.103563	0.0008285	0	0	0	0
Glut_LMANcore(45)	0	0	0	0.997179	0.00282087	0	0	0	0	0
Glut_DACH2(21)	0.422988	0.196438	0.00294721	0.234239	0.127499	0.000128139	0.00640697	0.00871348	0.000512558	0.000128139
Glut_DACH2(25)	0.761955	0.0797761	0.016795	0.0213436	0.035456	0.00793095	0.0261255	0.0468859	0.00151621	0.002216
Glut_Hyper(9)	0.983607	0.00327869	0	0	0	0	0	0	0.00327869	0.00983607
Glut_Meso(6)	0.173046	0.247597	0.575549	0.00217667	0	0	0	0.00108834	0.000544168	0
Glut_Meso(5)	0.133246	0.286412	0.576771	0.000751738	0.000187935	0.000187935	0.000187935	0.00150348	0.000563804	0.000187935
Glut_Meso(29)	0.105334	0.326566	0.557012	0.00194786	0.000561882	0.0025472	0.000899011	0.00228499	0.00116122	0.00168565
Glut_Meso(30)	0.138544	0.298697	0.559503	0.000888099	0.000296033	0.000888099	0.000296033	0.000888099	0	0
Glut_Meso(2)	0.0401211	0.672218	0.248297	0.015897	0.00378501	0.010598	0.00302801	0.000757002	0.000757002	0.00454201

### Sheet: Cluster_ByOgId
Counts
	AN_1	AN_2	AN_DPM	AA_1	AA_2	AA_3	AA_DPM	CM_1	CM_2	CM_3	HVC_2	HVC_3	HVC_DPM	HVC_Pub1	HVC_Pub2	Hyper_1	Hyper_2	Hyper_3	Hyper_DPM	LMAN_1	LMAN_2	LMAN_3	LMAN_DPM	AM_2	AM_3	AM_DPM	NCL_1	NCL_2	NCL_3	NCL_DPM	NCM_1	NCM_3	NCM_DPM	RA_1	RA_2	RA_3	RA_DPM	RA_Pub1
Glut_RAcore(19)	0	0	0	0	1	4	21	0	0	0	0	0	0	0	1	0	0	0	0	0	0	0	1	0	0	0	0	0	0	0	0	0	0	1175	1185	1942	1757	768
Glut_RAcup(18)	0	0	0	2	47	16	4	0	1	0	0	0	0	0	0	0	0	0	0	0	0	0	0	0	0	0	0	0	0	0	0	0	0	159	109	166	632	177
Glut_RAcup(27)	0	0	0	7	0	3	63	0	1	0	0	0	6	0	0	0	0	0	1	0	0	0	0	0	0	0	0	0	0	0	2	0	0	22	20	0	113	84
Glut_AA(1)	0	0	0	1367	3767	2380	2527	1	3	2	0	1	0	4	2	0	1	0	0	0	0	0	0	0	0	2	0	2	0	1	1	0	0	417	665	403	618	212
Glut_AA(10)	0	0	0	439	482	208	631	0	0	0	0	0	0	0	0	0	0	0	0	0	0	0	0	0	0	0	0	0	0	0	0	0	0	7	6	3	14	106
Glut_HVCRA(7)	0	0	0	0	0	0	0	0	0	2	1982	2242	3701	2419	2297	2	2	0	3	0	0	1	0	3	0	1	0	0	23	66	21	24	5	0	0	0	33	0
Glut_HVCx(8)	0	0	0	0	0	0	0	0	0	0	268	193	563	299	317	0	0	0	0	0	0	0	0	0	0	0	0	0	2	16	6	0	0	0	0	0	8	0
Glut_HVCshelf(28)	1	0	0	1	0	2	3	1	0	1	82	140	195	85	82	1	0	2	5	0	0	0	0	1	0	2	2	13	24	49	110	101	27	0	0	0	11	0
Glut_CaudalNido(23)	0	0	0	0	0	0	0	4	0	4	4	0	0	0	1	0	0	0	0	0	0	0	0	0	2	3	267	293	54	287	185	232	687	1	0	1	1	0
Glut_DACH2(24)	1890	1858	462	1	0	0	8	39	30	44	96	15	6	40	115	2	2	1	8	195	97	186	183	60	1	1492	614	1161	363	948	1887	2112	3331	3	0	1	0	0
Glut_DACH2(26)	32	24	17	2	0	1	2	0	8	11	64	48	49	38	46	238	236	277	161	0	0	1	0	4	0	32	164	262	183	278	74	54	84	0	1	0	0	0
Glut_DACH2(20)	2851	3011	628	15	42	16	68	734	882	789	1631	1390	1538	983	788	2688	4532	4017	2296	1737	938	760	743	884	406	2901	1731	4834	3641	4102	2058	2642	3996	4	11	4	44	1
Glut_LMANshell(44)	37	178	35	0	0	0	0	1	1	0	0	2	0	0	0	2	0	0	1	566	656	458	462	2	0	13	0	0	0	0	0	0	0	0	0	0	0	0
Glut_LMANcore(45)	0	2	2	0	0	0	0	0	0	0	0	0	0	0	0	0	0	0	0	353	429	316	316	0	0	0	0	0	0	0	0	0	0	0	0	0	0	0
Glut_DACH2(21)	347	466	182	0	0	1	0	12	5	6	0	0	1	0	0	497	889	541	1374	629	330	318	551	222	138	1173	34	12	1	3	49	14	5	1	1	0	2	0
Glut_DACH2(25)	158	120	26	5	3	3	8	40	71	33	21	9	6	16	16	982	1915	1414	2222	94	15	32	42	247	188	249	68	93	22	41	154	72	176	0	0	1	12	0
Glut_Hyper(9)	0	0	0	0	0	0	3	0	0	0	0	0	0	0	0	48	67	92	93	0	0	0	0	0	1	0	0	0	0	0	0	0	0	1	0	0	0	0
Glut_Meso(6)	0	0	0	0	0	0	0	1541	876	756	0	0	0	0	0	32	7	0	915	0	0	6	6	741	393	231	0	0	0	0	3	3	0	1	1	1	0	0
Glut_Meso(5)	0	1	0	0	0	0	1	1424	886	759	0	1	0	0	0	16	16	8	669	1	0	2	1	733	381	410	0	0	1	0	6	2	0	3	0	0	0	0
Glut_Meso(29)	3	10	2	5	7	7	26	6187	4844	3839	9	23	11	12	13	99	44	29	2640	6	2	20	24	4511	2678	1529	3	5	8	8	30	24	7	5	6	7	12	1
Glut_Meso(30)	0	1	0	0	0	0	0	854	597	439	0	0	0	2	1	27	7	24	410	0	0	2	1	612	215	182	0	1	0	0	2	0	1	0	0	0	0	0
Glut_Meso(2)	1	4	0	3	0	2	1	119	117	92	1	9	3	1	0	2	0	4	47	0	0	9	12	197	78	613	1	1	1	1	0	1	0	1	0	0	0	0
Percentage
	AN_1	AN_2	AN_DPM	AA_1	AA_2	AA_3	AA_DPM	CM_1	CM_2	CM_3	HVC_2	HVC_3	HVC_DPM	HVC_Pub1	HVC_Pub2	Hyper_1	Hyper_2	Hyper_3	Hyper_DPM	LMAN_1	LMAN_2	LMAN_3	LMAN_DPM	AM_2	AM_3	AM_DPM	NCL_1	NCL_2	NCL_3	NCL_DPM	NCM_1	NCM_3	NCM_DPM	RA_1	RA_2	RA_3	RA_DPM	RA_Pub1
Glut_RAcore(19)	0	0	0	0	0.000145879	0.000583516	0.00306346	0	0	0	0	0	0	0	0.000145879	0	0	0	0	0	0	0	0.000145879	0	0	0	0	0	0	0	0	0	0	0.171408	0.172867	0.283297	0.256309	0.112035
Glut_RAcup(18)	0	0	0	0.00152323	0.0357959	0.0121858	0.00304646	0	0.000761615	0	0	0	0	0	0	0	0	0	0	0	0	0	0	0	0	0	0	0	0	0	0	0	0	0.121097	0.083016	0.126428	0.48134	0.134806
Glut_RAcup(27)	0	0	0	0.0217391	0	0.00931677	0.195652	0	0.00310559	0	0	0	0.0186335	0	0	0	0	0	0.00310559	0	0	0	0	0	0	0	0	0	0	0	0.00621118	0	0	0.068323	0.0621118	0	0.350932	0.26087
Glut_AA(1)	0	0	0	0.110456	0.304379	0.192308	0.204186	8.08016e-05	0.000242405	0.000161603	0	8.08016e-05	0	0.000323206	0.000161603	0	8.08016e-05	0	0	0	0	0	0	0	0	0.000161603	0	0.000161603	0	8.08016e-05	8.08016e-05	0	0	0.0336942	0.053733	0.032563	0.0499354	0.0171299
Glut_AA(10)	0	0	0	0.23154	0.254219	0.109705	0.332806	0	0	0	0	0	0	0	0	0	0	0	0	0	0	0	0	0	0	0	0	0	0	0	0	0	0	0.00369198	0.00316456	0.00158228	0.00738397	0.0559072
Glut_HVCRA(7)	0	0	0	0	0	0	0	0	0	0.000155921	0.154518	0.174788	0.288532	0.188587	0.179075	0.000155921	0.000155921	0	0.000233882	0	0	7.79606e-05	0	0.000233882	0	7.79606e-05	0	0	0.00179309	0.0051454	0.00163717	0.00187105	0.000389803	0	0	0	0.0025727	0
Glut_HVCx(8)	0	0	0	0	0	0	0	0	0	0	0.160287	0.115431	0.336722	0.178828	0.189593	0	0	0	0	0	0	0	0	0	0	0	0	0	0.00119617	0.00956938	0.00358852	0	0	0	0	0	0.00478469	0
Glut_HVCshelf(28)	0.0010627	0	0	0.0010627	0	0.0021254	0.0031881	0.0010627	0	0.0010627	0.0871413	0.148778	0.207226	0.0903294	0.0871413	0.0010627	0	0.0021254	0.0053135	0	0	0	0	0.0010627	0	0.0021254	0.0021254	0.0138151	0.0255048	0.0520723	0.116897	0.107333	0.0286929	0	0	0	0.0116897	0
Glut_CaudalNido(23)	0	0	0	0	0	0	0	0.00197433	0	0.00197433	0.00197433	0	0	0	0.000493583	0	0	0	0	0	0	0	0	0	0.000987167	0.00148075	0.131787	0.14462	0.0266535	0.141658	0.0913129	0.114511	0.339092	0.000493583	0	0.000493583	0.000493583	0
Glut_DACH2(24)	0.109559	0.107704	0.0267811	5.79677e-05	0	0	0.000463741	0.00226074	0.00173903	0.00255058	0.00556489	0.000869515	0.000347806	0.00231871	0.00666628	0.000115935	0.000115935	5.79677e-05	0.000463741	0.0113037	0.00562286	0.010782	0.0106081	0.00347806	5.79677e-05	0.0864877	0.0355921	0.0673004	0.0210423	0.0549533	0.109385	0.122428	0.19309	0.000173903	0	5.79677e-05	0	0
Glut_DACH2(26)	0.0133835	0.0100376	0.00711	0.00083647	0	0.000418235	0.00083647	0	0.00334588	0.00460059	0.026767	0.0200753	0.0204935	0.0158929	0.0192388	0.0995399	0.0987035	0.115851	0.0673358	0	0	0.000418235	0	0.00167294	0	0.0133835	0.0685905	0.109578	0.076537	0.116269	0.0309494	0.0225847	0.0351317	0	0.000418235	0	0	0
Glut_DACH2(20)	0.0472521	0.0499039	0.0104084	0.000248608	0.000696102	0.000265182	0.00112702	0.0121652	0.0146181	0.0130768	0.027032	0.0230377	0.0254906	0.0162921	0.0130602	0.0445505	0.0751127	0.0665772	0.0380536	0.0287888	0.0155463	0.0125961	0.0123144	0.0146513	0.00672898	0.0480807	0.0286893	0.080118	0.0603454	0.0679859	0.034109	0.0437881	0.0662291	6.62954e-05	0.000182312	6.62954e-05	0.00072925	1.65739e-05
Glut_LMANshell(44)	0.0153273	0.0737365	0.0144988	0	0	0	0	0.00041425	0.00041425	0	0	0.0008285	0	0	0	0.0008285	0	0	0.00041425	0.234466	0.271748	0.189727	0.191384	0.0008285	0	0.00538525	0	0	0	0	0	0	0	0	0	0	0	0
Glut_LMANcore(45)	0	0.00141044	0.00141044	0	0	0	0	0	0	0	0	0	0	0	0	0	0	0	0	0.248942	0.302539	0.222849	0.222849	0	0	0	0	0	0	0	0	0	0	0	0	0	0	0
Glut_DACH2(21)	0.0444644	0.059713	0.0233214	0	0	0.000128139	0	0.00153767	0.000640697	0.000768836	0	0	0.000128139	0	0	0.0636853	0.113916	0.0693234	0.176064	0.0805997	0.042286	0.0407483	0.0706048	0.028447	0.0176832	0.150308	0.00435674	0.00153767	0.000128139	0.000384418	0.00627883	0.00179395	0.000640697	0.000128139	0.000128139	0	0.000256279	0
Glut_DACH2(25)	0.0184278	0.0139958	0.00303242	0.000583158	0.000349895	0.000349895	0.000933053	0.00466527	0.00828085	0.00384885	0.00244927	0.00104969	0.00069979	0.00186611	0.00186611	0.114532	0.22335	0.164917	0.259156	0.0109634	0.00174948	0.00373221	0.00489853	0.028808	0.0219268	0.0290413	0.00793095	0.0108467	0.0025659	0.0047819	0.0179613	0.00839748	0.0205272	0	0	0.000116632	0.00139958	0
Glut_Hyper(9)	0	0	0	0	0	0	0.00983607	0	0	0	0	0	0	0	0	0.157377	0.219672	0.301639	0.304918	0	0	0	0	0	0.00327869	0	0	0	0	0	0	0	0	0.00327869	0	0	0	0
Glut_Meso(6)	0	0	0	0	0	0	0	0.279521	0.158897	0.13713	0	0	0	0	0	0.00580446	0.00126973	0	0.165971	0	0	0.00108834	0.00108834	0.13441	0.0712861	0.041901	0	0	0	0	0.000544168	0.000544168	0	0.000181389	0.000181389	0.000181389	0	0
Glut_Meso(5)	0	0.000187935	0	0	0	0	0.000187935	0.267619	0.16651	0.142642	0	0.000187935	0	0	0	0.00300695	0.00300695	0.00150348	0.125728	0.000187935	0	0.000375869	0.000187935	0.137756	0.0716031	0.0770532	0	0	0.000187935	0	0.00112761	0.000375869	0	0.000563804	0	0	0	0
Glut_Meso(29)	0.000112376	0.000374588	7.49176e-05	0.000187294	0.000262212	0.000262212	0.000973929	0.231758	0.18145	0.143804	0.000337129	0.000861552	0.000412047	0.000449506	0.000486964	0.00370842	0.00164819	0.00108631	0.0988912	0.000224753	7.49176e-05	0.000749176	0.000899011	0.168977	0.100315	0.0572745	0.000112376	0.000187294	0.00029967	0.00029967	0.00112376	0.000899011	0.000262212	0.000187294	0.000224753	0.000262212	0.000449506	3.74588e-05
Glut_Meso(30)	0	0.000296033	0	0	0	0	0	0.252812	0.176732	0.129959	0	0	0	0.000592066	0.000296033	0.0079929	0.00207223	0.0071048	0.121374	0	0	0.000592066	0.000296033	0.181172	0.0636471	0.053878	0	0.000296033	0	0	0.000592066	0	0.000296033	0	0	0	0	0
Glut_Meso(2)	0.000757002	0.00302801	0	0.00227101	0	0.001514	0.000757002	0.0900833	0.0885693	0.0696442	0.000757002	0.00681302	0.00227101	0.000757002	0	0.001514	0	0.00302801	0.0355791	0	0	0.00681302	0.00908403	0.149129	0.0590462	0.464042	0.000757002	0.000757002	0.000757002	0.000757002	0	0.000757002	0	0.000757002	0	0	0	0
