## Supplemental Tables 1-8 for "Evolution of songbird vocal imitation involved multiple cellular innovations": Table5_Orozco.xlsx

### Sheet: Pct_ofCluster_ByRgn
	Counts
	Hyper	AM	CM	LMAN	An	HVC	NCL	NCM	RA	AA				Hyper	AM	CM	LMAN	An	HVC	NCL	NCM	RA	AA
GABA_Pre(35)	101	95	95	65	91	363	246	138	82	187			GABA_Pre(35)	7% (101)	6% (95)	6% (95)	4% (65)	6% (91)	25% (363)	17% (246)	9% (138)	6% (82)	13% (187)
LGE(3)	3670	2306	1351	2012	2581	2476	4635	2516	1544	3253			LGE(3)	14% (3670)	9% (2306)	5% (1351)	8% (2012)	10% (2581)	9% (2476)	18% (4635)	10% (2516)	6% (1544)	12% (3253)
ST18(52)	129	68	33	112	84	43	104	141	17	73			ST18(52)	16% (129)	8% (68)	4% (33)	14% (112)	10% (84)	5% (43)	13% (104)	18% (141)	2% (17)	9% (73)
ST18(50)	114	72	34	80	104	52	150	116	22	108			ST18(50)	13% (114)	8% (72)	4% (34)	9% (80)	12% (104)	6% (52)	18% (150)	14% (116)	3% (22)	13% (108)
ST18(51)	30	71	13	62	41	13	75	79	64	224			ST18(51)	4% (30)	11% (71)	2% (13)	9% (62)	6% (41)	2% (13)	11% (75)	12% (79)	10% (64)	33% (224)
PV_song(40)	49	10	4	101	7	475	3	8	726	12			PV_song(40)	4% (49)	1% (10)	0% (4)	7% (101)	1% (7)	34% (475)	0% (3)	1% (8)	52% (726)	1% (12)
PV(31)	1939	1377	1327	1585	872	715	1262	1110	1159	3090			PV(31)	13% (1939)	10% (1377)	9% (1327)	11% (1585)	6% (872)	5% (715)	9% (1262)	8% (1110)	8% (1159)	21% (3090)
PV(34)	381	322	364	207	211	470	345	239	27	142			PV(34)	14% (381)	12% (322)	13% (364)	8% (207)	8% (211)	17% (470)	13% (345)	9% (239)	1% (27)	5% (142)
SST_CHODL(32)	37	33	21	43	55	26	84	72	50	158			SST_CHODL(32)	6% (37)	6% (33)	4% (21)	7% (43)	9% (55)	4% (26)	15% (84)	12% (72)	9% (50)	27% (158)
SST(36)	670	288	148	182	297	618	632	420	28	101			SST(36)	20% (670)	9% (288)	4% (148)	5% (182)	9% (297)	18% (618)	19% (632)	12% (420)	1% (28)	3% (101)
SST(37)	568	509	710	52	179	214	611	554	398	1004			SST(37)	12% (568)	11% (509)	15% (710)	1% (52)	4% (179)	4% (214)	13% (611)	12% (554)	8% (398)	21% (1004)
SST(38)	512	203	36	584	323	56	224	339	362	716			SST(38)	15% (512)	6% (203)	1% (36)	17% (584)	10% (323)	2% (56)	7% (224)	10% (339)	11% (362)	21% (716)
SST_song(33)	40	19	2	27	2	72	2	0	544	37			SST_song(33)	5% (40)	3% (19)	0% (2)	4% (27)	0% (2)	10% (72)	0% (2)	0% (0)	73% (544)	5% (37)
SST_song(39)	0	0	1	8	0	527	8	2	4	0			SST_song(39)	0% (0)	0% (0)	0% (1)	1% (8)	0% (0)	96% (527)	1% (8)	0% (2)	1% (4)	0% (0)
VIP/SNCLG(11)	620	495	411	399	409	481	756	613	1068	1690			VIP/SNCLG(11)	9% (620)	7% (495)	6% (411)	6% (399)	6% (409)	7% (481)	11% (756)	9% (613)	15% (1068)	24% (1690)
LHX8(47)	22	23	9	14	19	22	42	38	26	47			LHX8(47)	8% (22)	9% (23)	3% (9)	5% (14)	7% (19)	8% (22)	16% (42)	15% (38)	10% (26)	18% (47)
LHX8(48)	117	56	32	76	99	52	117	117	78	119			LHX8(48)	14% (117)	6% (56)	4% (32)	9% (76)	11% (99)	6% (52)	14% (117)	14% (117)	9% (78)	14% (119)
LHX8(49)	86	32	12	66	54	52	63	71	12	64			LHX8(49)	17% (86)	6% (32)	2% (12)	13% (66)	11% (54)	10% (52)	12% (63)	14% (71)	2% (12)	13% (64)
Lamp5(13)	364	213	229	313	165	248	289	285	576	898			Lamp5(13)	10% (364)	6% (213)	6% (229)	9% (313)	5% (165)	7% (248)	8% (289)	8% (285)	16% (576)	25% (898)
	Percentage of cluster membership
	Hyper	AM	CM	LMAN	An	HVC	NCL	NCM	RA	AA
GABA_Pre(35)	0.0690362	0.0649351	0.0649351	0.0444293	0.062201	0.24812	0.168148	0.0943267	0.0560492	0.12782
LGE(3)	0.139311	0.0875342	0.051283	0.0763741	0.097973	0.0939872	0.175941	0.0955056	0.0586092	0.123482
ST18(52)	0.160448	0.0845771	0.0410448	0.139303	0.104478	0.0534826	0.129353	0.175373	0.0211443	0.090796
ST18(50)	0.133803	0.084507	0.0399061	0.0938967	0.122066	0.0610329	0.176056	0.13615	0.0258216	0.126761
ST18(51)	0.0446429	0.105655	0.0193452	0.0922619	0.0610119	0.0193452	0.111607	0.11756	0.0952381	0.333333
PV_song(40)	0.0351254	0.00716846	0.00286738	0.0724014	0.00501792	0.340502	0.00215054	0.00573477	0.52043	0.00860215
PV(31)	0.134317	0.0953865	0.091923	0.109795	0.0604045	0.049529	0.0874203	0.0768911	0.0802854	0.214048
PV(34)	0.140694	0.118907	0.134417	0.0764402	0.0779173	0.17356	0.1274	0.088257	0.00997046	0.0524372
SST_CHODL(32)	0.0639033	0.0569948	0.0362694	0.074266	0.0949914	0.044905	0.145078	0.124352	0.0863558	0.272884
SST(36)	0.197991	0.0851064	0.0437352	0.0537825	0.087766	0.182624	0.186761	0.124113	0.00827423	0.0298463
SST(37)	0.118358	0.106064	0.147947	0.0108356	0.0372994	0.0445926	0.127318	0.115441	0.0829339	0.20921
SST(38)	0.152608	0.0605067	0.0107303	0.174069	0.0962742	0.0166915	0.066766	0.101043	0.107899	0.213413
SST_song(33)	0.0536913	0.0255034	0.00268456	0.0362416	0.00268456	0.0966443	0.00268456	0	0.730201	0.0496644
SST_song(39)	0	0	0.00181818	0.0145455	0	0.958182	0.0145455	0.00363636	0.00727273	0
VIP/SNCLG(11)	0.0893114	0.0713051	0.0592048	0.0574762	0.0589167	0.0692884	0.108902	0.0883031	0.153846	0.243446
LHX8(47)	0.0839695	0.0877863	0.0343511	0.0534351	0.0725191	0.0839695	0.160305	0.145038	0.0992366	0.179389
LHX8(48)	0.135574	0.0648899	0.03708	0.0880649	0.114716	0.0602549	0.135574	0.135574	0.0903824	0.137891
LHX8(49)	0.167969	0.0625	0.0234375	0.128906	0.105469	0.101562	0.123047	0.138672	0.0234375	0.125
Lamp5(13)	0.101676	0.0594972	0.0639665	0.0874302	0.0460894	0.0692737	0.0807263	0.0796089	0.160894	0.250838

### Sheet: Pct_ofCluster_ByOgId
	Counts
	Hyper_1	Hyper_2	Hyper_3	Hyper_DPM	AM_2	AM_3	AM_DPM	CM_1	CM_2	CM_3	LMAN_1	LMAN_2	LMAN_3	LMAN_DPM	AN_1	AN_2	AN_DPM	HVC_2	HVC_3	HVC_DPM	HVC_Pub1	HVC_Pub2	NCL_1	NCL_2	NCL_3	NCL_DPM	NCM_1	NCM_3	NCM_DPM	RA_1	RA_2	RA_3	RA_DPM	RA_Pub1	AA_1	AA_2	AA_3	AA_DPM
GABA_Pre(35)	27	43	13	18	37	6	52	32	53	10	23	23	4	15	33	50	8	142	50	78	47	46	20	137	46	43	51	15	72	11	25	15	26	5	37	66	45	39
LGE(3)	886	1296	808	680	520	187	1599	518	561	272	714	384	296	618	1102	1133	346	518	449	616	427	466	553	1534	1153	1395	544	671	1301	203	358	287	472	224	478	1334	755	686
ST18(52)	22	32	37	38	11	3	54	12	12	9	42	15	24	31	35	34	15	6	7	13	8	9	16	32	24	32	46	41	54	3	3	4	4	3	17	16	19	21
ST18(50)	21	26	20	47	10	5	57	16	9	9	34	13	9	24	46	37	21	9	6	14	14	9	19	57	30	44	32	34	50	1	4	7	8	2	17	28	34	29
ST18(51)	8	3	12	7	3	0	68	6	4	3	14	5	9	34	21	10	10	2	3	4	2	2	10	27	23	15	26	19	34	7	10	18	16	13	57	48	67	52
PV_song(40)	2	18	19	10	2	2	6	3	0	1	23	26	26	26	2	5	0	62	65	158	117	73	1	0	1	1	1	4	3	117	147	241	156	65	1	3	4	4
PV(31)	346	525	329	739	403	222	752	574	387	366	543	347	339	356	374	422	76	119	148	223	112	113	213	368	254	427	357	351	402	153	285	231	334	156	510	1141	757	682
PV(34)	83	89	61	148	95	65	162	168	111	85	74	35	35	63	99	86	26	92	53	188	82	55	56	101	81	107	75	64	100	2	9	0	10	6	39	64	14	25
SST_CHODL(32)	8	9	9	11	11	1	21	11	3	7	10	7	19	7	17	33	5	2	10	2	9	3	16	41	13	14	22	22	28	9	7	15	11	8	49	50	40	19
SST(36)	112	228	150	180	44	17	227	49	56	43	83	31	28	40	128	142	27	86	129	228	91	84	73	217	146	196	136	141	143	4	13	3	6	2	12	43	14	32
SST(37)	85	116	124	243	218	121	170	292	249	169	19	12	7	14	70	76	33	65	35	48	36	30	71	187	166	187	168	192	194	58	91	48	138	63	173	395	220	216
SST(38)	87	144	85	196	26	10	167	11	14	11	169	156	120	139	119	166	38	18	10	10	10	8	34	79	45	66	87	119	133	62	68	77	118	37	103	252	177	184
SST_song(33)	4	11	15	10	4	4	11	0	1	1	10	9	6	2	1	1	0	14	7	29	7	15	0	0	1	1	0	0	0	92	114	176	110	52	7	7	15	8
SST_song(39)	0	0	0	0	0	0	0	0	1	0	2	1	1	4	0	0	0	69	136	122	118	82	0	1	2	5	1	1	0	0	2	1	1	0	0	0	0	0
VIP/SNCLG(11)	118	154	113	235	128	60	307	175	137	99	153	72	77	97	178	191	40	100	77	136	84	84	98	269	141	248	183	196	234	165	205	194	360	144	317	567	324	482
LHX8(47)	2	3	5	12	4	4	15	2	2	5	3	1	4	6	8	9	2	2	4	6	6	4	5	22	3	12	8	13	17	4	4	6	11	1	5	16	13	13
LHX8(48)	29	37	22	29	17	3	36	12	13	7	19	15	17	25	40	42	17	10	10	18	7	7	16	37	29	35	34	29	54	9	14	24	21	10	24	33	29	33
LHX8(49)	18	24	21	23	3	5	24	4	1	7	17	16	12	21	24	28	2	16	14	12	7	3	6	28	6	23	25	18	28	1	2	3	4	2	16	19	14	15
Lamp5(13)	61	94	72	137	74	27	112	91	80	58	103	67	73	70	73	75	17	54	49	67	37	41	37	79	59	114	89	93	103	108	110	160	142	56	214	263	165	256
	Percentage of cluster membership
	Hyper_1	Hyper_2	Hyper_3	Hyper_DPM	AM_2	AM_3	AM_DPM	CM_1	CM_2	CM_3	LMAN_1	LMAN_2	LMAN_3	LMAN_DPM	AN_1	AN_2	AN_DPM	HVC_2	HVC_3	HVC_DPM	HVC_Pub1	HVC_Pub2	NCL_1	NCL_2	NCL_3	NCL_DPM	NCM_1	NCM_3	NCM_DPM	RA_1	RA_2	RA_3	RA_DPM	RA_Pub1	AA_1	AA_2	AA_3	AA_DPM
GABA_Pre(35)	0.0184552	0.0293917	0.00888585	0.0123035	0.0252905	0.00410116	0.0355434	0.0218729	0.0362269	0.00683527	0.0157211	0.0157211	0.00273411	0.0102529	0.0225564	0.0341763	0.00546822	0.0970608	0.0341763	0.0533151	0.0321258	0.0314422	0.0136705	0.0936432	0.0314422	0.0293917	0.0348599	0.0102529	0.0492139	0.0075188	0.0170882	0.0102529	0.0177717	0.00341763	0.0252905	0.0451128	0.0307587	0.0266576
LGE(3)	0.0336319	0.0491953	0.0306711	0.0258123	0.0197388	0.00709839	0.0606969	0.0196629	0.0212952	0.0103249	0.0271029	0.0145764	0.011236	0.0234589	0.0418312	0.0430079	0.0131339	0.0196629	0.0170437	0.0233829	0.0162086	0.017689	0.0209915	0.0582296	0.0437671	0.0529532	0.0206499	0.0254707	0.0493851	0.00770574	0.0135894	0.0108943	0.0179168	0.00850288	0.0181445	0.0506377	0.0286593	0.0260401
ST18(52)	0.0273632	0.039801	0.0460199	0.0472637	0.0136816	0.00373134	0.0671642	0.0149254	0.0149254	0.011194	0.0522388	0.0186567	0.0298507	0.0385572	0.0435323	0.0422886	0.0186567	0.00746269	0.00870647	0.0161692	0.00995025	0.011194	0.0199005	0.039801	0.0298507	0.039801	0.0572139	0.050995	0.0671642	0.00373134	0.00373134	0.00497512	0.00497512	0.00373134	0.0211443	0.0199005	0.0236318	0.0261194
ST18(50)	0.0246479	0.0305164	0.0234742	0.0551643	0.0117371	0.00586854	0.0669014	0.0187793	0.0105634	0.0105634	0.0399061	0.0152582	0.0105634	0.028169	0.0539906	0.0434272	0.0246479	0.0105634	0.00704225	0.0164319	0.0164319	0.0105634	0.0223005	0.0669014	0.0352113	0.0516432	0.0375587	0.0399061	0.0586854	0.00117371	0.00469484	0.00821596	0.00938967	0.00234742	0.0199531	0.0328638	0.0399061	0.0340376
ST18(51)	0.0119048	0.00446429	0.0178571	0.0104167	0.00446429	0	0.10119	0.00892857	0.00595238	0.00446429	0.0208333	0.00744048	0.0133929	0.0505952	0.03125	0.014881	0.014881	0.00297619	0.00446429	0.00595238	0.00297619	0.00297619	0.014881	0.0401786	0.0342262	0.0223214	0.0386905	0.0282738	0.0505952	0.0104167	0.014881	0.0267857	0.0238095	0.0193452	0.0848214	0.0714286	0.0997024	0.077381
PV_song(40)	0.00143369	0.0129032	0.0136201	0.00716846	0.00143369	0.00143369	0.00430108	0.00215054	0	0.000716846	0.0164875	0.018638	0.018638	0.018638	0.00143369	0.00358423	0	0.0444444	0.046595	0.113262	0.083871	0.0523297	0.000716846	0	0.000716846	0.000716846	0.000716846	0.00286738	0.00215054	0.083871	0.105376	0.17276	0.111828	0.046595	0.000716846	0.00215054	0.00286738	0.00286738
PV(31)	0.0239679	0.0363674	0.0227902	0.0511915	0.0279163	0.0153782	0.052092	0.0397617	0.026808	0.0253533	0.0376143	0.0240371	0.023483	0.0246606	0.0259075	0.0292325	0.00526462	0.00824328	0.0102521	0.0154475	0.00775838	0.00782765	0.0147548	0.0254918	0.0175949	0.0295788	0.0247298	0.0243142	0.027847	0.0105985	0.0197423	0.0160017	0.0231366	0.0108063	0.0353283	0.0790385	0.0524383	0.047243
PV(34)	0.0306499	0.0328656	0.0225258	0.0546529	0.0350812	0.024003	0.0598227	0.0620384	0.0409897	0.0313885	0.0273264	0.0129247	0.0129247	0.0232644	0.0365583	0.0317578	0.00960118	0.0339734	0.0195716	0.0694239	0.0302806	0.0203102	0.0206795	0.0372969	0.0299114	0.0395126	0.0276957	0.0236337	0.0369276	0.000738552	0.00332349	0	0.00369276	0.00221566	0.0144018	0.0236337	0.00516987	0.00923191
SST_CHODL(32)	0.0138169	0.015544	0.015544	0.0189983	0.0189983	0.00172712	0.0362694	0.0189983	0.00518135	0.0120898	0.0172712	0.0120898	0.0328152	0.0120898	0.029361	0.0569948	0.00863558	0.00345423	0.0172712	0.00345423	0.015544	0.00518135	0.0276339	0.0708117	0.0224525	0.0241796	0.0379965	0.0379965	0.0483592	0.015544	0.0120898	0.0259067	0.0189983	0.0138169	0.0846287	0.0863558	0.0690846	0.0328152
SST(36)	0.0330969	0.0673759	0.0443262	0.0531915	0.0130024	0.00502364	0.0670804	0.0144799	0.0165485	0.0127069	0.0245272	0.00916076	0.00827423	0.0118203	0.0378251	0.0419622	0.00797872	0.0254137	0.0381206	0.0673759	0.0268913	0.0248227	0.0215721	0.0641253	0.0431442	0.0579196	0.0401891	0.0416667	0.0422577	0.00118203	0.00384161	0.000886525	0.00177305	0.000591017	0.0035461	0.0127069	0.00413712	0.00945626
SST(37)	0.017712	0.0241717	0.0258387	0.0506355	0.0454261	0.0252136	0.035424	0.060846	0.0518858	0.0352157	0.00395916	0.00250052	0.00145864	0.00291727	0.0145864	0.0158366	0.00687643	0.0135445	0.00729319	0.0100021	0.00750156	0.0062513	0.0147947	0.0389665	0.0345905	0.0389665	0.0350073	0.0400083	0.0404251	0.0120859	0.0189623	0.0100021	0.028756	0.0131277	0.0360492	0.0823088	0.0458429	0.0450094
SST(38)	0.0259314	0.042921	0.0253353	0.0584203	0.00774963	0.00298063	0.0497765	0.00327869	0.00417288	0.00327869	0.0503726	0.0464978	0.0357675	0.0414307	0.0354694	0.0494784	0.0113264	0.00536513	0.00298063	0.00298063	0.00298063	0.0023845	0.0101341	0.0235469	0.0134128	0.0196721	0.0259314	0.0354694	0.0396423	0.0184799	0.0202683	0.0229508	0.0351714	0.0110283	0.0307004	0.0751118	0.0527571	0.0548435
SST_song(33)	0.00536913	0.0147651	0.0201342	0.0134228	0.00536913	0.00536913	0.0147651	0	0.00134228	0.00134228	0.0134228	0.0120805	0.00805369	0.00268456	0.00134228	0.00134228	0	0.0187919	0.00939597	0.0389262	0.00939597	0.0201342	0	0	0.00134228	0.00134228	0	0	0	0.12349	0.15302	0.236242	0.147651	0.0697987	0.00939597	0.00939597	0.0201342	0.0107383
SST_song(39)	0	0	0	0	0	0	0	0	0.00181818	0	0.00363636	0.00181818	0.00181818	0.00727273	0	0	0	0.125455	0.247273	0.221818	0.214545	0.149091	0	0.00181818	0.00363636	0.00909091	0.00181818	0.00181818	0	0	0.00363636	0.00181818	0.00181818	0	0	0	0	0
VIP/SNCLG(11)	0.016998	0.0221838	0.0162777	0.0338519	0.0184385	0.00864304	0.0442236	0.0252089	0.0197349	0.014261	0.0220398	0.0103717	0.0110919	0.0139729	0.025641	0.0275137	0.00576203	0.0144051	0.0110919	0.0195909	0.0121003	0.0121003	0.014117	0.0387496	0.0203111	0.0357246	0.0263613	0.0282339	0.0337079	0.0237684	0.0295304	0.0279458	0.0518583	0.0207433	0.0456641	0.0816768	0.0466724	0.0694324
LHX8(47)	0.00763359	0.0114504	0.019084	0.0458015	0.0152672	0.0152672	0.0572519	0.00763359	0.00763359	0.019084	0.0114504	0.00381679	0.0152672	0.0229008	0.0305344	0.0343511	0.00763359	0.00763359	0.0152672	0.0229008	0.0229008	0.0152672	0.019084	0.0839695	0.0114504	0.0458015	0.0305344	0.0496183	0.0648855	0.0152672	0.0152672	0.0229008	0.0419847	0.00381679	0.019084	0.0610687	0.0496183	0.0496183
LHX8(48)	0.0336037	0.0428737	0.0254925	0.0336037	0.0196987	0.00347625	0.0417149	0.013905	0.0150637	0.00811124	0.0220162	0.0173812	0.0196987	0.0289687	0.0463499	0.0486674	0.0196987	0.0115875	0.0115875	0.0208575	0.00811124	0.00811124	0.01854	0.0428737	0.0336037	0.0405562	0.0393975	0.0336037	0.0625724	0.0104287	0.0162225	0.02781	0.0243337	0.0115875	0.02781	0.0382387	0.0336037	0.0382387
LHX8(49)	0.0351562	0.046875	0.0410156	0.0449219	0.00585938	0.00976562	0.046875	0.0078125	0.00195312	0.0136719	0.0332031	0.03125	0.0234375	0.0410156	0.046875	0.0546875	0.00390625	0.03125	0.0273438	0.0234375	0.0136719	0.00585938	0.0117188	0.0546875	0.0117188	0.0449219	0.0488281	0.0351562	0.0546875	0.00195312	0.00390625	0.00585938	0.0078125	0.00390625	0.03125	0.0371094	0.0273438	0.0292969
Lamp5(13)	0.0170391	0.026257	0.0201117	0.0382682	0.0206704	0.0075419	0.0312849	0.025419	0.0223464	0.0162011	0.0287709	0.0187151	0.0203911	0.0195531	0.0203911	0.0209497	0.0047486	0.0150838	0.0136872	0.0187151	0.0103352	0.0114525	0.0103352	0.022067	0.0164804	0.0318436	0.0248603	0.0259777	0.0287709	0.0301676	0.0307263	0.0446927	0.0396648	0.0156425	0.0597765	0.0734637	0.0460894	0.0715084

### Sheet: GABA_Glut_ratio
orig.ident	RegionAcronym	Glutamatergic	GABAergic	total	GABA2Glut Ratio	Glut2Gaba Ratio
AN_1	An	5320	2337	7657	0.305211	2.27642
AN_2	An	5675	2490	8165	0.30496	2.27912
AN_DPM	An	1354	675	2029	0.332676	2.00593
AA_1	AA	1847	2039	3886	0.524704	0.905836
AA_2	AA	4349	4279	8628	0.495943	1.01636
AA_3	AA	2643	2661	5304	0.501697	0.993236
AA_DPM	AA	3366	2757	6123	0.450269	1.22089
CM_1	CM	10957	1944	12901	0.150686	5.63632
CM_2	CM	8322	1641	9963	0.164709	5.0713
CM_3	CM	6777	1152	7929	0.145289	5.88281
HVC_2	HVC	4158	1244	5402	0.230285	3.34244
HVC_3	HVC	4073	1212	5285	0.229328	3.36056
HVC_DPM	HVC	6079	1894	7973	0.237552	3.20961
HVC_Pub1	HVC	3899	1174	5073	0.231421	3.32112
HVC_Pub2	HVC	3679	1088	4767	0.228236	3.38143
Hyper_1	Hyper	4636	1892	6528	0.289828	2.45032
Hyper_2	Hyper	7718	2809	10527	0.266838	2.7476
Hyper_3	Hyper	6409	1902	8311	0.228853	3.36961
Hyper_DPM	Hyper	10845	2745	13590	0.201987	3.95082
LMAN_1	LMAN	3581	2032	5613	0.362017	1.7623
LMAN_2	LMAN	2467	1212	3679	0.329437	2.03548
LMAN_3	LMAN	2111	1102	3213	0.342982	1.91561
LMAN_DPM	LMAN	2342	1577	3919	0.402399	1.4851
AM_2	AM	8217	1573	9790	0.160674	5.22378
AM_3	AM	4481	736	5217	0.141077	6.08832
AM_DPM	AM	8833	3788	12621	0.300135	2.33184
NCM_1	NCM	4588	1834	6422	0.285581	2.50164
NCM_3	NCM	5281	2008	7289	0.275484	2.62998
NCM_DPM	NCM	8319	2878	11197	0.257033	2.89055
NCL_1	NCL	2884	1224	4108	0.297955	2.35621
NCL_2	NCL	6677	3079	9756	0.315601	2.16856
NCL_3	NCL	4323	2177	6500	0.334923	1.98576
NCL_DPM	NCL	5800	2922	8722	0.335015	1.98494
RA_1	RA	1800	998	2798	0.356683	1.80361
RA_2	RA	2005	1446	3451	0.419009	1.38658
RA_3	RA	2529	1495	4024	0.371521	1.69164
RA_DPM	RA	3257	1922	5179	0.371114	1.69459
RA_Pub1	RA	1349	844	2193	0.384861	1.59834

### Sheet: GABA_Glut_stats
.y.	group1	group2	p	p.adj	p.format	p.signif	method
GABAprop	Hyper	AM	0.628571	1	0.6286	ns	Wilcoxon
GABAprop	Hyper	CM	0.0571429	1	0.0571	ns	Wilcoxon
GABAprop	Hyper	LMAN	0.0285714	1	0.0286	*	Wilcoxon
GABAprop	Hyper	An	0.0571429	1	0.0571	ns	Wilcoxon
GABAprop	Hyper	HVC	0.904762	1	0.9048	ns	Wilcoxon
GABAprop	Hyper	NCL	0.0285714	1	0.0286	*	Wilcoxon
GABAprop	Hyper	NCM	0.628571	1	0.6286	ns	Wilcoxon
GABAprop	Hyper	RA	0.015873	0.7	0.0159	*	Wilcoxon
GABAprop	Hyper	AA	0.0285714	1	0.0286	*	Wilcoxon
GABAprop	AM	CM	1	1	1.0000	ns	Wilcoxon
GABAprop	AM	LMAN	0.0571429	1	0.0571	ns	Wilcoxon
GABAprop	AM	An	0.1	1	0.1000	ns	Wilcoxon
GABAprop	AM	HVC	0.571429	1	0.5714	ns	Wilcoxon
GABAprop	AM	NCL	0.114286	1	0.1143	ns	Wilcoxon
GABAprop	AM	NCM	0.7	1	0.7000	ns	Wilcoxon
GABAprop	AM	RA	0.0357143	1	0.0357	*	Wilcoxon
GABAprop	AM	AA	0.0571429	1	0.0571	ns	Wilcoxon
GABAprop	CM	LMAN	0.0571429	1	0.0571	ns	Wilcoxon
GABAprop	CM	An	0.1	1	0.1000	ns	Wilcoxon
GABAprop	CM	HVC	0.0357143	1	0.0357	*	Wilcoxon
GABAprop	CM	NCL	0.0571429	1	0.0571	ns	Wilcoxon
GABAprop	CM	NCM	0.1	1	0.1000	ns	Wilcoxon
GABAprop	CM	RA	0.0357143	1	0.0357	*	Wilcoxon
GABAprop	CM	AA	0.0571429	1	0.0571	ns	Wilcoxon
GABAprop	LMAN	An	0.114286	1	0.1143	ns	Wilcoxon
GABAprop	LMAN	HVC	0.015873	0.7	0.0159	*	Wilcoxon
GABAprop	LMAN	NCL	0.114286	1	0.1143	ns	Wilcoxon
GABAprop	LMAN	NCM	0.0571429	1	0.0571	ns	Wilcoxon
GABAprop	LMAN	RA	0.285714	1	0.2857	ns	Wilcoxon
GABAprop	LMAN	AA	0.0285714	1	0.0286	*	Wilcoxon
GABAprop	An	HVC	0.0357143	1	0.0357	*	Wilcoxon
GABAprop	An	NCL	0.628571	1	0.6286	ns	Wilcoxon
GABAprop	An	NCM	0.1	1	0.1000	ns	Wilcoxon
GABAprop	An	RA	0.0357143	1	0.0357	*	Wilcoxon
GABAprop	An	AA	0.0571429	1	0.0571	ns	Wilcoxon
GABAprop	HVC	NCL	0.015873	0.7	0.0159	*	Wilcoxon
GABAprop	HVC	NCM	0.0357143	1	0.0357	*	Wilcoxon
GABAprop	HVC	RA	0.00793651	0.36	0.0079	**	Wilcoxon
GABAprop	HVC	AA	0.015873	0.7	0.0159	*	Wilcoxon
GABAprop	NCL	NCM	0.0571429	1	0.0571	ns	Wilcoxon
GABAprop	NCL	RA	0.015873	0.7	0.0159	*	Wilcoxon
GABAprop	NCL	AA	0.0285714	1	0.0286	*	Wilcoxon
GABAprop	NCM	RA	0.0357143	1	0.0357	*	Wilcoxon
GABAprop	NCM	AA	0.0571429	1	0.0571	ns	Wilcoxon
GABAprop	RA	AA	0.015873	0.7	0.0159	*	Wilcoxon

### Sheet: AllGABA_counts_ratios
		Counts																			Ratio of cluster to all GABA neurons
orig.ident	RegionAcronym	LGE(3)	ST18(52)	ST18(50)	ST18(51)	PV_song(40)	PV(31)	PV(34)	SST_CHODL(32)	SST(36)	SST(37)	SST(38)	SST_song(33)	VIP/SNCLG(11)	LHX8(47)	LHX8(48)	LHX8(49)	Lamp5(13)	SST_song(39)	total	ratio_Lamp5(13)	ratio_PV(31)	ratio_SST(36)	ratio_SST(38)	ratio_VIP/SNCLG(11)	ratio_LHX8(47)	ratio_PV_song(40)	ratio_LGE(3)	ratio_LHX8(48)	ratio_PV(34)	ratio_SST(37)	ratio_ST18(50)	ratio_ST18(51)	ratio_LHX8(49)	ratio_SST_CHODL(32)	ratio_ST18(52)	ratio_SST_song(33)	ratio_SST_song(39)
AN_1	An	1102	35	46	21	2	374	99	17	128	70	119	1	178	8	40	24	73	0	2337	3.1236628155755241E-2	0.16003423192126659	5.477107402652974E-2	5.0919982884039372E-2	7.6166024818142913E-2	3.4231921266581092E-3	8.5579803166452718E-4	0.47154471544715448	1.7115960633290541E-2	4.2362002567394093E-2	2.9952931108258449E-2	1.9683354728284121E-2	8.9858793324775355E-3	1.0269576379974331E-2	7.2742832691484807E-3	1.497646555412922E-2	4.2789901583226359E-4	0
AN_2	An	1133	34	37	10	5	422	86	33	142	76	166	1	191	9	42	28	75	0	2490	3.012048192771084E-2	0.16947791164658629	5.7028112449799197E-2	6.6666666666666666E-2	7.6706827309236947E-2	3.6144578313253009E-3	2.008032128514056E-3	0.45502008032128521	1.6867469879518069E-2	3.4538152610441769E-2	3.0522088353413659E-2	1.4859437751004021E-2	4.0160642570281121E-3	1.1244979919678721E-2	1.3253012048192771E-2	1.3654618473895579E-2	4.0160642570281132E-4	0
AN_DPM	An	346	15	21	10	0	76	26	5	27	33	38	0	40	2	17	2	17	0	675	2.5185185185185189E-2	0.11259259259259261	0.04	5.6296296296296303E-2	5.9259259259259262E-2	2.9629629629629628E-3	0	0.5125925925925926	2.5185185185185189E-2	3.8518518518518521E-2	4.8888888888888891E-2	3.111111111111111E-2	1.4814814814814821E-2	2.9629629629629628E-3	7.4074074074074077E-3	2.222222222222222E-2	0	0
AA_1	AA	478	17	17	57	1	510	39	49	12	173	103	7	317	5	24	16	214	0	2039	0.1049534085335949	0.2501226091221187	5.8852378616969106E-3	5.0514958312898477E-2	0.1554683668464934	2.452182442373713E-3	4.9043648847474255E-4	0.2344286414909269	1.177047572339382E-2	1.912702305051496E-2	8.4845512506130455E-2	8.3374203040706227E-3	2.7954879843060321E-2	7.8469838155958808E-3	2.4031387935262379E-2	8.3374203040706227E-3	3.4330554193231981E-3	0
AA_2	AA	1334	16	28	48	3	1141	64	50	43	395	252	7	567	16	33	19	263	0	4279	6.1462958635195138E-2	0.26665108670250059	1.004907688712316E-2	5.8892264547791541E-2	0.132507595232531	3.7391913998597801E-3	7.0109838747370876E-4	0.31175508296330923	7.7120822622107968E-3	1.495676559943912E-2	9.2311287684038332E-2	6.543584949754616E-3	1.121757419957934E-2	4.4402897873334892E-3	1.168497312456181E-2	3.7391913998597801E-3	1.635896237438654E-3	0
AA_3	AA	755	19	34	67	4	757	14	40	14	220	177	15	324	13	29	14	165	0	2661	6.2006764374295378E-2	0.28447951897782792	5.2611800075159712E-3	6.6516347237880497E-2	0.1217587373167982	4.8853814355505447E-3	1.5031942878617061E-3	0.28372792183389711	1.0898158586997371E-2	5.2611800075159712E-3	8.2675685832393833E-2	1.27771514468245E-2	2.517850432168358E-2	5.2611800075159712E-3	1.5031942878617061E-2	7.1401728673431038E-3	5.6369785794813977E-3	0
AA_DPM	AA	686	21	29	52	4	682	25	19	32	216	184	8	482	13	33	15	256	0	2757	9.2854552049328978E-2	0.24737033006891551	1.1606819006166121E-2	6.6739209285455209E-2	0.17482771128037719	4.7152702212549871E-3	1.4508523757707651E-3	0.24882118244468629	1.196953210010881E-2	9.0678273485672832E-3	7.8346028291621322E-2	1.0518679724338049E-2	1.8861080885019949E-2	5.4406964091403701E-3	6.8915487849111352E-3	7.6169749727965181E-3	2.901704751541531E-3	0
CM_1	CM	518	12	16	6	3	574	168	11	49	292	11	0	175	2	12	4	91	0	1944	4.6810699588477368E-2	0.29526748971193417	2.5205761316872431E-2	5.6584362139917698E-3	9.0020576131687249E-2	1.02880658436214E-3	1.54320987654321E-3	0.26646090534979422	6.1728395061728392E-3	8.6419753086419748E-2	0.15020576131687241	8.23045267489712E-3	3.08641975308642E-3	2.05761316872428E-3	5.6584362139917698E-3	6.1728395061728392E-3	0	0
CM_2	CM	561	12	9	4	0	387	111	3	56	249	14	1	137	2	13	1	80	1	1641	4.8750761730652042E-2	0.23583180987202931	3.4125533211456428E-2	8.5313833028641071E-3	8.3485679463741622E-2	1.2187690432663011E-3	0	0.34186471663619739	7.9219987812309562E-3	6.7641681901279713E-2	0.15173674588665451	5.4844606946983544E-3	2.4375380865326022E-3	6.0938452163315055E-4	1.828153564899452E-3	7.3126142595978062E-3	6.0938452163315055E-4	6.0938452163315055E-4
CM_3	CM	272	9	9	3	1	366	85	7	43	169	11	1	99	5	7	7	58	0	1152	5.0347222222222217E-2	0.31770833333333331	3.7326388888888888E-2	9.5486111111111119E-3	8.59375E-2	4.340277777777778E-3	8.6805555555555551E-4	0.2361111111111111	6.076388888888889E-3	7.3784722222222224E-2	0.1467013888888889	7.8125E-3	2.604166666666667E-3	6.076388888888889E-3	6.076388888888889E-3	7.8125E-3	8.6805555555555551E-4	0
HVC_2	HVC	518	6	9	2	62	119	92	2	86	65	18	14	100	2	10	16	54	69	1244	4.3408360128617367E-2	9.5659163987138265E-2	6.9131832797427656E-2	1.4469453376205791E-2	8.0385852090032156E-2	1.6077170418006431E-3	4.9839228295819937E-2	0.41639871382636662	8.0385852090032149E-3	7.3954983922829579E-2	5.2250803858520899E-2	7.2347266881028936E-3	1.6077170418006431E-3	1.2861736334405139E-2	1.6077170418006431E-3	4.8231511254019296E-3	1.12540192926045E-2	5.5466237942122187E-2
HVC_3	HVC	449	7	6	3	65	148	53	10	129	35	10	7	77	4	10	14	49	136	1212	4.0429042904290433E-2	0.12211221122112211	0.10643564356435641	8.2508250825082501E-3	6.3531353135313537E-2	3.3003300330032999E-3	5.3630363036303627E-2	0.37046204620462048	8.2508250825082501E-3	4.3729372937293731E-2	2.887788778877888E-2	4.9504950495049514E-3	2.4752475247524748E-3	1.155115511551155E-2	8.2508250825082501E-3	5.7755775577557752E-3	5.7755775577557752E-3	0.1122112211221122
HVC_DPM	HVC	616	13	14	4	158	223	188	2	228	48	10	29	136	6	18	12	67	122	1894	3.5374868004223868E-2	0.117740232312566	0.1203801478352693	5.279831045406547E-3	7.1805702217529035E-2	3.167898627243928E-3	8.3421330517423439E-2	0.32523759239704331	9.5036958817317843E-3	9.9260823653643082E-2	2.5343189017951431E-2	7.3917634635691657E-3	2.1119324181626191E-3	6.3357972544878568E-3	1.0559662090813091E-3	6.8637803590285108E-3	1.531151003167899E-2	6.4413938753959871E-2
HVC_Pub1	HVC	427	8	14	2	117	112	82	9	91	36	10	7	84	6	7	7	37	118	1174	3.1516183986371377E-2	9.540034071550256E-2	7.7512776831345831E-2	8.5178875638841564E-3	7.1550255536626917E-2	5.1107325383304937E-3	9.9659284497444628E-2	0.3637137989778535	5.96252129471891E-3	6.9846678023850084E-2	3.066439522998296E-2	1.192504258943782E-2	1.7035775127768309E-3	5.96252129471891E-3	7.6660988074957409E-3	6.8143100511073246E-3	5.96252129471891E-3	0.100511073253833
HVC_Pub2	HVC	466	9	9	2	73	113	55	3	84	30	8	15	84	4	7	3	41	82	1088	3.7683823529411763E-2	0.10386029411764711	7.720588235294118E-2	7.3529411764705881E-3	7.720588235294118E-2	3.6764705882352941E-3	6.7095588235294115E-2	0.42830882352941169	6.4338235294117644E-3	5.0551470588235288E-2	2.7573529411764709E-2	8.2720588235294119E-3	1.838235294117647E-3	2.7573529411764712E-3	2.7573529411764712E-3	8.2720588235294119E-3	1.3786764705882351E-2	7.5367647058823525E-2
Hyper_1	Hyper	886	22	21	8	2	346	83	8	112	85	87	4	118	2	29	18	61	0	1892	3.2241014799154331E-2	0.1828752642706131	5.9196617336152217E-2	4.59830866807611E-2	6.2367864693446087E-2	1.0570824524312899E-3	1.0570824524312899E-3	0.46828752642706128	1.53276955602537E-2	4.3868921775898517E-2	4.4926004228329812E-2	1.109936575052854E-2	4.2283298097251587E-3	9.5137420718816069E-3	4.2283298097251587E-3	1.1627906976744189E-2	2.1141649048625789E-3	0
Hyper_2	Hyper	1296	32	26	3	18	525	89	9	228	116	144	11	154	3	37	24	94	0	2809	3.346386614453542E-2	0.18689925240299041	8.116767532929868E-2	5.1263794944820217E-2	5.482378070487718E-2	1.067995728017088E-3	6.4079743681025279E-3	0.46137415450338198	1.317194731221075E-2	3.1683873264506952E-2	4.1295834816660743E-2	9.2559629761480959E-3	1.067995728017088E-3	8.5439658241367039E-3	3.203987184051264E-3	1.139195443218227E-2	3.915984336062656E-3	0
Hyper_3	Hyper	808	37	20	12	19	329	61	9	150	124	85	15	113	5	22	21	72	0	1902	3.7854889589905363E-2	0.1729758149316509	7.8864353312302835E-2	4.4689800210304942E-2	5.9411146161934797E-2	2.628811777076761E-3	9.9894847528916933E-3	0.42481598317560471	1.1566771819137751E-2	3.207150368033649E-2	6.5194532071503677E-2	1.0515247108307049E-2	6.3091482649842269E-3	1.10410094637224E-2	4.7318611987381704E-3	1.9453207150368031E-2	7.8864353312302835E-3	0
Hyper_DPM	Hyper	680	38	47	7	10	739	148	11	180	243	196	10	235	12	29	23	137	0	2745	4.9908925318761392E-2	0.2692167577413479	6.5573770491803282E-2	7.1402550091074685E-2	8.5610200364298727E-2	4.3715846994535519E-3	3.642987249544627E-3	0.24772313296903459	1.056466302367942E-2	5.3916211293260477E-2	8.8524590163934422E-2	1.7122040072859741E-2	2.550091074681239E-3	8.378870673952642E-3	4.0072859744990892E-3	1.3843351548269579E-2	3.642987249544627E-3	0
LMAN_1	LMAN	714	42	34	14	23	543	74	10	83	19	169	10	153	3	19	17	103	2	2032	5.0688976377952763E-2	0.26722440944881892	4.0846456692913383E-2	8.3169291338582682E-2	7.5295275590551186E-2	1.4763779527559051E-3	1.131889763779528E-2	0.3513779527559055	9.3503937007874023E-3	3.6417322834645667E-2	9.3503937007874023E-3	1.6732283464566931E-2	6.889763779527559E-3	8.3661417322834653E-3	4.921259842519685E-3	2.0669291338582679E-2	4.921259842519685E-3	9.8425196850393699E-4
LMAN_2	LMAN	384	15	13	5	26	347	35	7	31	12	156	9	72	1	15	16	67	1	1212	5.5280528052805283E-2	0.2863036303630363	2.5577557755775578E-2	0.12871287128712869	5.9405940594059403E-2	8.2508250825082509E-4	2.1452145214521452E-2	0.31683168316831678	1.237623762376238E-2	2.887788778877888E-2	9.9009900990099011E-3	1.0726072607260729E-2	4.125412541254125E-3	1.32013201320132E-2	5.7755775577557752E-3	1.237623762376238E-2	7.4257425742574254E-3	8.2508250825082509E-4
LMAN_3	LMAN	296	24	9	9	26	339	35	19	28	7	120	6	77	4	17	12	73	1	1102	6.6243194192377494E-2	0.30762250453720508	2.540834845735027E-2	0.10889292196007259	6.9872958257713252E-2	3.629764065335753E-3	2.3593466424682401E-2	0.26860254083484569	1.542649727767695E-2	3.1760435571687839E-2	6.3520871143375682E-3	8.1669691470054439E-3	8.1669691470054439E-3	1.0889292196007261E-2	1.7241379310344831E-2	2.1778584392014522E-2	5.4446460980036304E-3	9.0744101633393826E-4
LMAN_DPM	LMAN	618	31	24	34	26	356	63	7	40	14	139	2	97	6	25	21	70	4	1577	4.4388078630310718E-2	0.22574508560558021	2.5364616360177551E-2	8.814204185161699E-2	6.1509194673430558E-2	3.8046924540266328E-3	1.6487000634115411E-2	0.39188332276474319	1.5852885225110969E-2	3.9949270767279638E-2	8.8776157260621429E-3	1.521876981610653E-2	2.155992390615092E-2	1.3316423589093211E-2	4.4388078630310714E-3	1.9657577679137599E-2	1.268230818008878E-3	2.5364616360177548E-3
AM_2	AM	520	11	10	3	2	403	95	11	44	218	26	4	128	4	17	3	74	0	1573	4.7043865225683407E-2	0.256198347107438	2.7972027972027969E-2	1.6528925619834711E-2	8.1373172282263193E-2	2.5429116338207252E-3	1.2714558169103619E-3	0.33057851239669422	1.0807374443738081E-2	6.0394151303242209E-2	0.13858868404322949	6.3572790845518121E-3	1.907183725365543E-3	1.907183725365543E-3	6.993006993006993E-3	6.993006993006993E-3	2.5429116338207252E-3	0
AM_3	AM	187	3	5	0	2	222	65	1	17	121	10	4	60	4	3	5	27	0	736	3.6684782608695662E-2	0.3016304347826087	2.309782608695652E-2	1.358695652173913E-2	8.1521739130434784E-2	5.434782608695652E-3	2.717391304347826E-3	0.25407608695652167	4.076086956521739E-3	8.8315217391304351E-2	0.16440217391304349	6.793478260869565E-3	0	6.793478260869565E-3	1.358695652173913E-3	4.076086956521739E-3	5.434782608695652E-3	0
AM_DPM	AM	1599	54	57	68	6	752	162	21	227	170	167	11	307	15	36	24	112	0	3788	2.9567053854276659E-2	0.19852164730728619	5.9926082365364307E-2	4.4086589229144657E-2	8.1045406546990495E-2	3.9598732840549098E-3	1.583949313621964E-3	0.42212249208025338	9.5036958817317843E-3	4.2766631467793033E-2	4.4878563885955652E-2	1.504751847940866E-2	1.7951425554382259E-2	6.3357972544878568E-3	5.5438225976768736E-3	1.425554382259768E-2	2.903907074973601E-3	0
NCM_1	NCM	544	46	32	26	1	357	75	22	136	168	87	0	183	8	34	25	89	1	1834	4.8527808069792802E-2	0.19465648854961831	7.4154852780806982E-2	4.7437295528898582E-2	9.9781897491821162E-2	4.3620501635768813E-3	5.4525627044711017E-4	0.29661941112322793	1.8538713195201749E-2	4.0894220283533261E-2	9.1603053435114504E-2	1.7448200654307529E-2	1.417666303162486E-2	1.363140676117775E-2	1.199563794983642E-2	2.508178844056707E-2	0	5.4525627044711017E-4
NCM_3	NCM	671	41	34	19	4	351	64	22	141	192	119	0	196	13	29	18	93	1	2008	4.6314741035856567E-2	0.17480079681274899	7.0219123505976089E-2	5.9262948207171318E-2	9.7609561752988044E-2	6.4741035856573708E-3	1.9920318725099601E-3	0.3341633466135458	1.444223107569721E-2	3.1872509960159362E-2	9.5617529880478086E-2	1.693227091633466E-2	9.462151394422311E-3	8.9641434262948214E-3	1.095617529880478E-2	2.0418326693227091E-2	0	4.9800796812749003E-4
NCM_DPM	NCM	1301	54	50	34	3	402	100	28	143	194	133	0	234	17	54	28	103	0	2878	3.5788742182070878E-2	0.13968033356497569	4.9687282835302292E-2	4.6212647671994442E-2	8.1306462821403747E-2	5.9068797776233497E-3	1.0423905489923559E-3	0.45205003474635158	1.87630298818624E-2	3.4746351633078529E-2	6.7407922168172346E-2	1.7373175816539261E-2	1.1813759555246699E-2	9.7289784572619879E-3	9.7289784572619879E-3	1.87630298818624E-2	0	0
NCL_1	NCL	553	16	19	10	1	213	56	16	73	71	34	0	98	5	16	6	37	0	1224	3.0228758169934641E-2	0.17401960784313719	5.9640522875816997E-2	2.777777777777778E-2	8.0065359477124176E-2	4.0849673202614381E-3	8.1699346405228761E-4	0.45179738562091498	1.30718954248366E-2	4.5751633986928102E-2	5.800653594771242E-2	1.5522875816993459E-2	8.1699346405228763E-3	4.9019607843137254E-3	1.30718954248366E-2	1.30718954248366E-2	0	0
NCL_2	NCL	1534	32	57	27	0	368	101	41	217	187	79	0	269	22	37	28	79	1	3079	2.5657681065280939E-2	0.1195193244559922	7.0477427736278006E-2	2.5657681065280939E-2	8.7366027931146478E-2	7.1451770055212726E-3	0	0.49821370574861967	1.2016888600194869E-2	3.2802858070802209E-2	6.0734004546930821E-2	1.8512504059759662E-2	8.7690808704124715E-3	9.0938616433907105E-3	1.331601169210783E-2	1.039298473530367E-2	0	3.2478077297823967E-4
NCL_3	NCL	1153	24	30	23	1	254	81	13	146	166	45	1	141	3	29	6	59	2	2177	2.7101515847496559E-2	0.1166743224621038	6.7064768029398258E-2	2.0670647680293981E-2	6.4768029398254476E-2	1.378043178686265E-3	4.5934772622875522E-4	0.52962792834175476	1.3321084060633899E-2	3.7207165824529168E-2	7.6251722553973361E-2	1.3780431786862659E-2	1.0564997703261371E-2	2.7560863573725309E-3	5.9715204409738166E-3	1.102434542949012E-2	4.5934772622875522E-4	9.1869545245751034E-4
NCL_DPM	NCL	1395	32	44	15	1	427	107	14	196	187	66	1	248	12	35	23	114	5	2922	3.9014373716632453E-2	0.1461327857631759	6.7077344284736481E-2	2.2587268993839841E-2	8.4873374401095145E-2	4.1067761806981521E-3	3.4223134839151271E-4	0.47741273100616022	1.1978097193702939E-2	3.6618754277891852E-2	6.3997262149212863E-2	1.5058179329226561E-2	5.1334702258726897E-3	7.8713210130047905E-3	4.7912388774811769E-3	1.095140314852841E-2	3.4223134839151271E-4	1.711156741957563E-3
RA_1	RA	203	3	1	7	117	153	2	9	4	58	62	92	165	4	9	1	108	0	998	0.1082164328657315	0.15330661322645289	4.0080160320641279E-3	6.2124248496993988E-2	0.16533066132264529	4.0080160320641279E-3	0.1172344689378758	0.20340681362725449	9.0180360721442889E-3	2.004008016032064E-3	5.8116232464929862E-2	1.002004008016032E-3	7.0140280561122254E-3	1.002004008016032E-3	9.0180360721442889E-3	3.0060120240480962E-3	9.2184368737474945E-2	0
RA_2	RA	358	3	4	10	147	285	9	7	13	91	68	114	205	4	14	2	110	2	1446	7.6071922544951584E-2	0.1970954356846473	8.9903181189488236E-3	4.7026279391424619E-2	0.14177040110650069	2.7662517289073311E-3	0.1016597510373444	0.24757952973720609	9.6818810511756573E-3	6.2240663900414933E-3	6.2932226832641769E-2	2.7662517289073311E-3	6.9156293222683261E-3	1.3831258644536649E-3	4.8409405255878286E-3	2.0746887966804979E-3	7.8838174273858919E-2	1.3831258644536649E-3
RA_3	RA	287	4	7	18	241	231	0	15	3	48	77	176	194	6	24	3	160	1	1495	0.1070234113712375	0.15451505016722411	2.0066889632107021E-3	5.150501672240803E-2	0.12976588628762539	4.0133779264214043E-3	0.16120401337792639	0.19197324414715719	1.6053511705685621E-2	0	3.2107023411371227E-2	4.6822742474916376E-3	1.204013377926421E-2	2.0066889632107021E-3	1.003344481605351E-2	2.6755852842809359E-3	0.1177257525083612	6.6889632107023408E-4
RA_DPM	RA	472	4	8	16	156	334	10	11	6	138	118	110	360	11	21	4	142	1	1922	7.3881373569198758E-2	0.17377731529656609	3.1217481789802288E-3	6.1394380853277843E-2	0.18730489073881371	5.7232049947970867E-3	8.1165452653485959E-2	0.24557752341311129	1.09261186264308E-2	5.2029136316337149E-3	7.1800208116545264E-2	4.1623309053069723E-3	8.3246618106139446E-3	2.0811654526534861E-3	5.7232049947970867E-3	2.0811654526534861E-3	5.7232049947970862E-2	5.2029136316337154E-4
RA_Pub1	RA	224	3	2	13	65	156	6	8	2	63	37	52	144	1	10	2	56	0	844	6.6350710900473939E-2	0.18483412322274881	2.3696682464454978E-3	4.3838862559241708E-2	0.17061611374407579	1.1848341232227489E-3	7.7014218009478677E-2	0.26540284360189581	1.1848341232227491E-2	7.1090047393364934E-3	7.4644549763033169E-2	2.3696682464454978E-3	1.5402843601895731E-2	2.3696682464454978E-3	9.4786729857819912E-3	3.5545023696682458E-3	6.1611374407582943E-2	0

### Sheet: PVALB_song(40)_stats
group1	group2	p	p.signif	method
Hyper	AM	0.4	ns	Wilcoxon
Hyper	CM	0.114286	ns	Wilcoxon
Hyper	LMAN	0.0285714	*	Wilcoxon
Hyper	An	0.114286	ns	Wilcoxon
Hyper	HVC	0.015873	*	Wilcoxon
Hyper	NCL	0.0285714	*	Wilcoxon
Hyper	NCM	0.114286	ns	Wilcoxon
Hyper	RA	0.015873	*	Wilcoxon
Hyper	AA	0.114286	ns	Wilcoxon
AM	CM	0.2	ns	Wilcoxon
AM	LMAN	0.0571429	ns	Wilcoxon
AM	An	0.4	ns	Wilcoxon
AM	HVC	0.0357143	*	Wilcoxon
AM	NCL	0.0571429	ns	Wilcoxon
AM	NCM	0.4	ns	Wilcoxon
AM	RA	0.0357143	*	Wilcoxon
AM	AA	0.228571	ns	Wilcoxon
CM	LMAN	0.0571429	ns	Wilcoxon
CM	An	1	ns	Wilcoxon
CM	HVC	0.0357143	*	Wilcoxon
CM	NCL	0.475533	ns	Wilcoxon
CM	NCM	0.7	ns	Wilcoxon
CM	RA	0.0357143	*	Wilcoxon
CM	AA	1	ns	Wilcoxon
LMAN	An	0.0571429	ns	Wilcoxon
LMAN	HVC	0.015873	*	Wilcoxon
LMAN	NCL	0.0285714	*	Wilcoxon
LMAN	NCM	0.0571429	ns	Wilcoxon
LMAN	RA	0.015873	*	Wilcoxon
LMAN	AA	0.0285714	*	Wilcoxon
An	HVC	0.0357143	*	Wilcoxon
An	NCL	0.475533	ns	Wilcoxon
An	NCM	1	ns	Wilcoxon
An	RA	0.0357143	*	Wilcoxon
An	AA	1	ns	Wilcoxon
HVC	NCL	0.015873	*	Wilcoxon
HVC	NCM	0.0357143	*	Wilcoxon
HVC	RA	0.0952381	ns	Wilcoxon
HVC	AA	0.015873	*	Wilcoxon
NCL	NCM	0.114286	ns	Wilcoxon
NCL	RA	0.015873	*	Wilcoxon
NCL	AA	0.114286	ns	Wilcoxon
NCM	RA	0.0357143	*	Wilcoxon
NCM	AA	0.857143	ns	Wilcoxon
RA	AA	0.015873	*	Wilcoxon

### Sheet: SST_song(33)_stats
group1	group2	p	p.signif	method
Hyper	AM	0.857143	ns	Wilcoxon
Hyper	CM	0.0571429	ns	Wilcoxon
Hyper	LMAN	0.885714	ns	Wilcoxon
Hyper	An	0.0571429	ns	Wilcoxon
Hyper	HVC	0.0634921	ns	Wilcoxon
Hyper	NCL	0.029401	*	Wilcoxon
Hyper	NCM	0.0435966	*	Wilcoxon
Hyper	RA	0.015873	*	Wilcoxon
Hyper	AA	0.485714	ns	Wilcoxon
AM	CM	0.1	ns	Wilcoxon
AM	LMAN	0.628571	ns	Wilcoxon
AM	An	0.1	ns	Wilcoxon
AM	HVC	0.0357143	*	Wilcoxon
AM	NCL	0.049746	*	Wilcoxon
AM	NCM	0.0636026	ns	Wilcoxon
AM	RA	0.0357143	*	Wilcoxon
AM	AA	1	ns	Wilcoxon
CM	LMAN	0.0571429	ns	Wilcoxon
CM	An	0.506555	ns	Wilcoxon
CM	HVC	0.0357143	*	Wilcoxon
CM	NCL	0.359012	ns	Wilcoxon
CM	NCM	0.196706	ns	Wilcoxon
CM	RA	0.0357143	*	Wilcoxon
CM	AA	0.0571429	ns	Wilcoxon
LMAN	An	0.0571429	ns	Wilcoxon
LMAN	HVC	0.0634921	ns	Wilcoxon
LMAN	NCL	0.029401	*	Wilcoxon
LMAN	NCM	0.0435966	*	Wilcoxon
LMAN	RA	0.015873	*	Wilcoxon
LMAN	AA	0.685714	ns	Wilcoxon
An	HVC	0.0357143	*	Wilcoxon
An	NCL	0.854445	ns	Wilcoxon
An	NCM	0.196706	ns	Wilcoxon
An	RA	0.0357143	*	Wilcoxon
An	AA	0.0571429	ns	Wilcoxon
HVC	NCL	0.019451	*	Wilcoxon
HVC	NCM	0.0324733	*	Wilcoxon
HVC	RA	0.00793651	**	Wilcoxon
HVC	AA	0.015873	*	Wilcoxon
NCL	NCM	0.270289	ns	Wilcoxon
NCL	RA	0.019451	*	Wilcoxon
NCL	AA	0.029401	*	Wilcoxon
NCM	RA	0.0324733	*	Wilcoxon
NCM	AA	0.0435966	*	Wilcoxon
RA	AA	0.015873	*	Wilcoxon

### Sheet: SST_song(39)_stats
group1	group2	p	p.signif	method
Hyper	CM	0.386476	ns	Wilcoxon
Hyper	LMAN	0.0210706	*	Wilcoxon
Hyper	HVC	0.0150785	*	Wilcoxon
Hyper	NCL	0.0689184	ns	Wilcoxon
Hyper	NCM	0.122745	ns	Wilcoxon
Hyper	RA	0.109436	ns	Wilcoxon
AM	CM	0.504985	ns	Wilcoxon
AM	LMAN	0.0435966	*	Wilcoxon
AM	HVC	0.0324733	*	Wilcoxon
AM	NCL	0.11867	ns	Wilcoxon
AM	NCM	0.196706	ns	Wilcoxon
AM	RA	0.171857	ns	Wilcoxon
CM	LMAN	0.049746	*	Wilcoxon
CM	An	0.504985	ns	Wilcoxon
CM	HVC	0.0357701	*	Wilcoxon
CM	NCL	0.359012	ns	Wilcoxon
CM	NCM	1	ns	Wilcoxon
CM	RA	0.525234	ns	Wilcoxon
CM	AA	0.386476	ns	Wilcoxon
LMAN	An	0.0435966	*	Wilcoxon
LMAN	HVC	0.015873	*	Wilcoxon
LMAN	NCL	0.485714	ns	Wilcoxon
LMAN	NCM	0.0571429	ns	Wilcoxon
LMAN	RA	0.109855	ns	Wilcoxon
LMAN	AA	0.0210706	*	Wilcoxon
An	HVC	0.0324733	*	Wilcoxon
An	NCL	0.11867	ns	Wilcoxon
An	NCM	0.196706	ns	Wilcoxon
An	RA	0.171857	ns	Wilcoxon
HVC	NCL	0.015873	*	Wilcoxon
HVC	NCM	0.0357143	*	Wilcoxon
HVC	RA	0.0119252	*	Wilcoxon
HVC	AA	0.0150785	*	Wilcoxon
NCL	NCM	0.721277	ns	Wilcoxon
NCL	RA	0.708624	ns	Wilcoxon
NCL	AA	0.0689184	ns	Wilcoxon
NCM	RA	0.759982	ns	Wilcoxon
NCM	AA	0.122745	ns	Wilcoxon
RA	AA	0.109436	ns	Wilcoxon
